# The ubiquitin-dependent ATPase p97 removes cytotoxic trapped PARP1 from chromatin

**DOI:** 10.1101/2021.07.16.452473

**Authors:** Dragomir B. Krastev, Shudong Li, Yilun Sun, Andrew Wicks, Daniel Weekes, Luned M. Badder, Eleanor G. Knight, Rebecca Marlow, Mercedes Pardo Calvo, Lu Yu, Tanaji T. Talele, Jiri Bartek, Jyoti Choudhary, Yves Pommier, Stephen J. Pettitt, Andrew Tutt, Kristijan Ramadan, Christopher J. Lord

## Abstract

Poly-(ADP-ribose) polymerase inhibitors (PARPi) elicit anti-tumour activity in homologous recombination defective cancers by promoting cytotoxic, chromatin-bound, “trapped” PARP1. How cells process trapped PARP1 remains unclear. By exploiting wild-type or trapping-resistant PARP1 transgenes combined with either a rapid immunoprecipitation mass-spectrometry of endogenous proteins (RIME)-based approach, or PARP1 Apex2-proximity labelling linked to mass-spectrometry, we generated proteomic profiles of trapped and non-trapped PARP1 complexes. This combined approach identified an interaction between trapped PARP1 and the ubiquitin-regulated p97 ATPase (aka VCP). Subsequent experiments demonstrated that upon trapping, PARP1 is SUMOylated by the SUMO-ligase PIAS4 and subsequently ubiquitinated by the SUMO-targeted E3-ubiquitin ligase, RNF4, events that promote p97 recruitment and p97 ATPase-mediated removal of trapped-PARP1 from chromatin. Consistent with this, small molecule p97 complex inhibitors, including a metabolite of the clinically-used drug disulfiram (CuET) that acts as a p97 sequestration agent, prolong PARP1 trapping and thus enhance PARPi-induced cytotoxicity in homologous recombination-defective tumour cells and patient-derived tumour organoids. Taken together, these results suggest that p97 ATPase plays a key role in the processing of trapped PARP1 from chromatin and the response of homologous recombination defective tumour cells to PARPi.
