## Supplemental table 4 for "The ubiquitin-dependent ATPase p97 removes cytotoxic trapped PARP1 from chromatin"

### Sheet: BioID7-Nov2020_KEGG_2019_Human_
Term	Overlap	P-value	Odds Ratio	Combined Score	Genes
Spliceosome	16/134	2.28967e-09	6.68924	133.082	AQR;RBM25;SF3A1;PRPF40A;PRPF19;CHERP;EFTUD2;SART1;SNRPD2;U2AF2;TRA2B;SRSF2;PRPF31;SNRPF;RBMX;SNRPB
RNA transport	12/165	4.25915e-05	4.07436	41.0037	EIF2B2;EIF2S3;POP1;NUP85;STRAP;EIF3E;EIF2S2;RANGAP1;EIF3C;EIF4G2;SRRM1;THOC6
Ribosome biogenesis in eukaryotes	9/101	8.20248e-05	4.9921	46.9681	EMG1;WDR36;EIF6;UTP4;POP1;NVL;WDR3;MDN1;NOL6
Protein processing in endoplasmic reticulum	11/165	0.000191357	3.73483	31.9752	VCP;SEC23A;CANX;DNAJA2;CAPN2;PREB;HYOU1;STT3B;SEC24C;DDOST;SEC31A
Base excision repair	1933-05-01	0.000277197	8.48824	69.5254	PCNA;PARP1;LIG3;HMGB1;POLE
Sulfur metabolism	2020-09-03	0.000437356	18.6741	144.44	MPST;TST;PAPSS2
Cysteine and methionine metabolism	1947-05-01	0.00146099	5.95983	38.9096	MPST;MAT2A;TST;MDH2;GOT2
Autophagy	8/128	0.00212901	3.5014	21.541	DAPK1;ATG16L1;RHEB;ATG9A;PIK3R4;HMGB1;MTOR;RAB33B
Tight junction	9/170	0.0035518	2.96589	16.7285	ACTR3;ACTR2;PCNA;ROCK1;PPP2R1A;ACTN1;SCRIB;CGNL1;RHOA
Vitamin B6 metabolism	2020-06-02	0.00454495	18.6741	100.723	PDXK;PSAT1
mRNA surveillance pathway	1991-06-01	0.00579601	3.69379	19.0252	CPSF6;FIP1L1;PPP2R1A;CPSF2;PELO;SRRM1
Fatty acid degradation	1944-04-01	0.00772371	5.09295	24.7693	ACADVL;ECHS1;CPT2;ALDH7A1
Sulfur relay system	2020-08-02	0.00828562	14.0056	67.1321	MPST;TST
Proteasome	1945-04-01	0.00836037	4.97977	23.8245	PSMA6;PSMD12;PSMB5;PSMD2
Adherens junction	1972-05-01	0.00928802	3.89045	18.2035	ACTN1;CTNNA1;CTNNB1;LMO7;RHOA
Pathogenic Escherichia coli infection	1955-04-01	0.016665	4.07436	16.6822	ROCK1;NCL;CTNNB1;RHOA
RNA polymerase	1931-03-01	0.0175171	5.42152	21.9278	POLR1A;POLR1B;POLR1C
Glutathione metabolism	1956-04-01	0.0177013	4.0016	16.1429	GSTM3;RRM1;GPX7;PGD
Human cytomegalovirus infection	9/225	0.0201207	2.2409	8.75295	PPP3CA;GSK3B;PPP3CC;ROCK1;RHEB;CTNNB1;RIPK1;RHOA;MTOR
Lysine degradation	1959-04-01	0.0210474	3.79813	14.6645	ECHS1;NSD2;ALDH7A1;AASS
Wnt signaling pathway	7/158	0.0235547	2.48201	9.30362	GSK3B;PPP3CA;PPP3CC;CSNK1A1;CTNNB1;CACYBP;RHOA
Viral carcinogenesis	8/201	0.0282909	2.22975	7.94953	USP7;TBP;ACTN1;DNAJA3;SCRIB;SND1;RHOA;HDAC7
Aminoacyl-tRNA biosynthesis	1966-04-01	0.0302789	3.3953	11.8744	NARS;WARS;TARS;GATB
Endocytosis	9/244	0.031687	2.0664	7.1329	SNX2;PDCD6IP;CAPZA1;CAPZA2;AP2A1;ASAP2;AP2A2;RHOA;ARFGAP1
Pyruvate metabolism	1939-03-01	0.0321011	4.30942	14.8195	MDH2;DLAT;ALDH7A1
Glycolysis / Gluconeogenesis	1968-04-01	0.0332912	3.29544	11.2126	PGK1;DLAT;ALDH7A1;HK2
HIF-1 signaling pathway	5/100	0.0335343	2.80112	9.51033	CUL2;PGK1;SLC2A1;HK2;MTOR
Ubiquitin mediated proteolysis	6/137	0.0364837	2.45354	8.12339	UBE2S;CUL3;CUL2;HUWE1;UBA1;PRPF19
Bacterial invasion of epithelial cells	1974-04-01	0.0433425	3.02824	9.50449	SEPT9;CTNNA1;CTNNB1;RHOA
Apoptosis	6/143	0.0434688	2.35059	7.37077	ENDOG;PARP1;CAPN2;RIPK1;PTPN13;LMNB1
Leukocyte transendothelial migration	5/112	0.0504547	2.501	7.46968	ROCK1;ACTN1;CTNNA1;CTNNB1;RHOA
