## Supplemental table 1 for "The ubiquitin-dependent ATPase p97 removes cytotoxic trapped PARP1 from chromatin"

### Sheet: Information
Accession
Description
Score_PARP1-/-_MMS
Coverage_PARP1-/-_MMS
Peptides_PARP1-/-_MMS
PSM_PARP1-/-_MMS
Score_PARP1-WT-eGFP_MMS
Coverage_PARP1-WT-eGFP_MMS
Peptides_PARP1-WT-eGFP_MMS
PSM_PARP1-WT-eGFP_MMS
Score_PARP1-/-_MMS+Talazoparib
Coverage_PARP1-/-_MMS+Talazoparib
Peptides_PARP1-/-_MMS+Talazoparib
PSM_PARP1-/-_MMS+Talazoparib
Score_PARP1-WT-eGFP_MMS+Talazoparib
Coverage_PARP1-WT-eGFP_MMS+Talazoparib
Peptides_PARP1-WT-eGFP_MMS+Talazoparib
PSM_PARP1-WT-eGFP_MMS+Talazoparib
MW [kDa]
PSM RATIO =	PSM_PARP1-WT-eGFP_MMS+Talazoparib / PSM_PARP1-WT-eGFP_MMS

### Sheet: Data
	Description	Score DK07_1	Coverage DK07_1	# Peptides DK07_1	# PSM DK07_1	Score DK07_3	Coverage DK07_3	# Peptides DK07_3	# PSM DK07_3	Score DK07_4	Coverage DK07_4	# Peptides DK07_4	# PSM DK07_4	Score DK07_6	Coverage DK07_6	# Peptides DK07_6	# PSM DK07_6	MW [kDa]	calc. pI	WT ratio
Accession	Description	Score_PARP1-/-_MMS	Coverage_PARP1-/-_MMS	Peptides_PARP1-/-_MMS	PSM_PARP1-/-_MMS	Score_PARP1-WT-eGFP_MMS	Coverage_PARP1-WT-eGFP_MMS	Peptides_PARP1-WT-eGFP_MMS	PSM_PARP1-WT-eGFP_MMS	Score_PARP1-/-_MMS+Talazoparib	Coverage_PARP1-/-_MMS+Talazoparib	Peptides_PARP1-/-_MMS+Talazoparib	PSM_PARP1-/-_MMS+Talazoparib	Score_PARP1-WT-eGFP_MMS+Talazoparib	Coverage_PARP1-WT-eGFP_MMS+Talazoparib	Peptides_PARP1-WT-eGFP_MMS+Talazoparib	PSM_PARP1-WT-eGFP_MMS+Talazoparib	MW [kDa]	calc. pI	PSM RATIO
P09874	Poly [ADP-ribose] polymerase 1 OS=Homo sapiens GN=PARP1 PE=1 SV=4 - [PARP1_HUMAN]					4923.06	49.11	49	277					14584.6	63.61	70	687	113.012	8.88037	2.48014
P49915	GMP synthase [glutamine-hydrolyzing] OS=Homo sapiens GN=GMPS PE=1 SV=1 - [GUAA_HUMAN]	55.59	3.61	1	2	43.75	8.08	3	5	22.17	1.59	1	1	85.0091	12.55	5	8	76.667	6.87354	1.6
P63165	Small ubiquitin-related modifier 1 OS=Homo sapiens GN=SUMO1 PE=1 SV=1 - [SUMO1_HUMAN]	27.58	15.84	1	1				1	30.04	15.84	1	1	110.334	36.63	3	5	11.5497	5.51611	5
Q9H307	Pinin OS=Homo sapiens GN=PNN PE=1 SV=4 - [PININ_HUMAN]	34.48	2.37	1	1				1					70.4848	5.58	2	5	81.565	7.13721	5
P26447	Protein S100-A4 OS=Homo sapiens GN=S100A4 PE=1 SV=1 - [S10A4_HUMAN]	37.55	10.89	1	2	62.61	19.8	2	3					58.7	28.71	3	5	11.7207	6.11279	1.66667
Q29RF7	Sister chromatid cohesion protein PDS5 homolog A OS=Homo sapiens GN=PDS5A PE=1 SV=1 - [PDS5A_HUMAN]					136.458	5.16	3	3					109.493	5.76	4	5	150.734	7.91357	1.66667
Q14839	Chromodomain-helicase-DNA-binding protein 4 OS=Homo sapiens GN=CHD4 PE=1 SV=2 - [CHD4_HUMAN]	25.31	0.47	1	1				1	32.9	0.89	1	1	24.83	2.25	4	4	217.867	5.85889	4
P61956	Small ubiquitin-related modifier 2 OS=Homo sapiens GN=SUMO2 PE=1 SV=3 - [SUMO2_HUMAN]	67.63	12.63	1	1				1					106.043	27.37	3	4	10.8644	5.50342	4
Q9BTT0	Acidic leucine-rich nuclear phosphoprotein 32 family member E OS=Homo sapiens GN=ANP32E PE=1 SV=1 - [AN32E_HUMAN]	42.8	2.24	1	1	34.9127	10.82	2	2	42.2649	11.57	1	2	103.881	23.13	4	4	30.6738	3.85303	2
Q9NRZ9	Lymphoid-specific helicase OS=Homo sapiens GN=HELLS PE=1 SV=1 - [HELLS_HUMAN]	50.16	1.19	1	1	47.7972	4.06	3	3	37.41	1.31	1	1	85.986	5.25	4	4	97.0122	7.92822	1.33333
Q9Y3E1	Hepatoma-derived growth factor-related protein 3 OS=Homo sapiens GN=HDGFL3 PE=1 SV=1 - [HDGR3_HUMAN]	38.45	3.94	1	1	45.35	8.87	3	5					39.7233	16.75	3	4	22.606	7.98682	0.8
P55072	Transitional endoplasmic reticulum ATPase OS=Homo sapiens GN=VCP PE=1 SV=4 - [TERA_HUMAN]					108.415	14.52	8	10	60.7325	2.23	2	2	32.82	7.57	4	4	89.2657	5.26221	0.4
Q15059	Bromodomain-containing protein 3 OS=Homo sapiens GN=BRD3 PE=1 SV=1 - [BRD3_HUMAN]	38.24	1.79	1	1				1					58.2039	6.75	3	3	79.4921	9.36377	3
P05388	60S acidic ribosomal protein P0 OS=Homo sapiens GN=RPLP0 PE=1 SV=1 - [RLA0_HUMAN]	40.03	9.78	1	1	75	6.62	2	2	37.15	12.93	2	2	69	6.62	2	3	34.2518	5.97314	1.5
O14929	Histone acetyltransferase type B catalytic subunit OS=Homo sapiens GN=HAT1 PE=1 SV=1 - [HAT1_HUMAN]	72.28	3.1	1	1	85.4343	9.07	2	2	85.6323	9.07	2	2	41.55	9.07	2	3	49.4808	5.69385	1.5
Q6DKJ4	Nucleoredoxin OS=Homo sapiens GN=NXN PE=1 SV=2 - [NXN_HUMAN]	25.02	2.53	1	1				1	23.31	2.53	1	1	45.38	7.59	2	2	48.3616	4.97021	2
P83916	Chromobox protein homolog 1 OS=Homo sapiens GN=CBX1 PE=1 SV=1 - [CBX1_HUMAN]	58.98	5.95	1	1				1					42.15	14.59	2	2	21.4046	4.93213	2
P46013	Proliferation marker protein Ki-67 OS=Homo sapiens GN=MKI67 PE=1 SV=2 - [KI67_HUMAN]								1					40.1809	1.2	2	2	358.474	9.45166	2
Q7L266	Isoaspartyl peptidase/L-asparaginase OS=Homo sapiens GN=ASRGL1 PE=1 SV=2 - [ASGL1_HUMAN]								1					24.87	8.77	2	2	32.0342	6.23975	2
P22234	Multifunctional protein ADE2 OS=Homo sapiens GN=PAICS PE=1 SV=3 - [PUR6_HUMAN]	57.31	3.29	1	1				1					61.59	5.18	2	2	47.0491	7.2251	2
Q8IWS0	PHD finger protein 6 OS=Homo sapiens GN=PHF6 PE=1 SV=1 - [PHF6_HUMAN]								1					73.55	6.85	2	2	41.264	8.67529	2
Q9Y5S9	RNA-binding protein 8A OS=Homo sapiens GN=RBM8A PE=1 SV=1 - [RBM8A_HUMAN]	53.4	10.92	1	1	73.2545	10.92	2	2	48.35	14.94	1	1	87.6045	10.92	2	2	19.8767	5.71924	1
O94776	Metastasis-associated protein MTA2 OS=Homo sapiens GN=MTA2 PE=1 SV=1 - [MTA2_HUMAN]					82.04	4.64	2	2					95.1431	3.74	2	2	74.9757	9.65674	1
Q9NTK5	Obg-like ATPase 1 OS=Homo sapiens GN=OLA1 PE=1 SV=2 - [OLA1_HUMAN]	62.83	3.79	1	1	89.0634	5.81	2	2	67.39	3.79	1	1	100.16	5.81	2	2	44.7153	7.81104	1
Q96GM8	Target of EGR1 protein 1 OS=Homo sapiens GN=TOE1 PE=1 SV=1 - [TOE1_HUMAN]	90.48	4.12	1	1	69.06	7.06	2	2	33.08	2.94	1	1	96.55	7.06	2	2	56.512	7.18115	1
O00479	High mobility group nucleosome-binding domain-containing protein 4 OS=Homo sapiens GN=HMGN4 PE=1 SV=3 - [HMGN4_HUMAN]	49.11	14.44	1	1	135.999	33.33	2	3	101.142	33.33	2	2	119.44	33.33	2	2	9.53323	10.4771	0.666667
Q3YEC7	Rab-like protein 6 OS=Homo sapiens GN=RABL6 PE=1 SV=2 - [RABL6_HUMAN]					59.7879	6.31	3	3	40.15	3.57	2	3	69.1328	3.84	2	2	79.4996	5.22412	0.666667
P47914	60S ribosomal protein L29 OS=Homo sapiens GN=RPL29 PE=1 SV=2 - [RL29_HUMAN]	66.13	9.43	1	1	113.62	15.09	3	5	45.1071	14.47	2	2	73.62	10.06	2	2	17.7411	11.6636	0.4
P14923	Junction plakoglobin OS=Homo sapiens GN=JUP PE=1 SV=3 - [PLAK_HUMAN]					63	6.44	4	5	65.5307	4.7	2	3					81.6927	6.13818	0
Q02413	Desmoglein-1 OS=Homo sapiens GN=DSG1 PE=1 SV=2 - [DSG1_HUMAN]					133.577	5.24	4	5	105.74	3.34	2	2					113.676	5.03369	0
P45974	Ubiquitin carboxyl-terminal hydrolase 5 OS=Homo sapiens GN=USP5 PE=1 SV=2 - [UBP5_HUMAN]	42.3	1.17	1	1	80.2778	5.13	3	3									95.7253	5.03369	0
P09038	Fibroblast growth factor 2 OS=Homo sapiens GN=FGF2 PE=1 SV=3 - [FGF2_HUMAN]					47.2706	8.33	3	3									30.751	11.1802	0
P06400	Retinoblastoma-associated protein OS=Homo sapiens GN=RB1 PE=1 SV=2 - [RB_HUMAN]	35.36	1.51	1	1	80.8872	4.31	2	3									106.092	7.94287	0
P55060	Exportin-2 OS=Homo sapiens GN=CSE1L PE=1 SV=3 - [XPO2_HUMAN]					48.8734	1.85	2	3	35.399	1.85	2	2					110.346	5.77002	0
O43252	Bifunctional 3'-phosphoadenosine 5'-phosphosulfate synthase 1 OS=Homo sapiens GN=PAPSS1 PE=1 SV=2 - [PAPS1_HUMAN]					117.33	3.85	2	2	82.98	2.72	1	1					70.7876	6.85889	0
Q6KB66	Keratin, type II cytoskeletal 80 OS=Homo sapiens GN=KRT80 PE=1 SV=2 - [K2C80_HUMAN]	133.74	2.43	1	4	271.747	5.09	2	8	291.925	2.43	1	11					50.4938	5.66846	0
Q92979	Ribosomal RNA small subunit methyltransferase NEP1 OS=Homo sapiens GN=EMG1 PE=1 SV=4 - [NEP1_HUMAN]					26.43	11.48	2	2	49.44	4.1	1	1					26.7032	9.17334	0
O00193	Small acidic protein OS=Homo sapiens GN=SMAP PE=1 SV=1 - [SMAP_HUMAN]					76.82	21.31	2	2	101.13	8.74	1	1					20.3202	4.71631	0
P06703	Protein S100-A6 OS=Homo sapiens GN=S100A6 PE=1 SV=1 - [S10A6_HUMAN]					35.5321	16.67	2	2	47.35	8.89	1	1					10.1733	5.47803	0
Q14980	Nuclear mitotic apparatus protein 1 OS=Homo sapiens GN=NUMA1 PE=1 SV=2 - [NUMA1_HUMAN]	31.5	0.76	1	1	26.2	1.23	2	2									238.115	5.78271	0
A0A075B7F1	Immunoglobulin heavy variable 3/OR16-8 (non-functional) (Fragment) OS=Homo sapiens GN=IGHV3OR16-8 PE=1 SV=1 - [A0A075B7F1_HUMAN]	35.597	6.03	1	3	94.6466	25.86	2	10	37.717	6.03	1	2					12.6951	5.96045	0
A0A0C4DH42	Immunoglobulin heavy variable 3-66 OS=Homo sapiens GN=IGHV3-66 PE=3 SV=1 - [HV366_HUMAN]	35.597	6.03	1	3	100.302	25.86	2	10	37.717	6.03	1	2					12.6903	8.1626	0
P49711	Transcriptional repressor CTCF OS=Homo sapiens GN=CTCF PE=1 SV=1 - [CTCF_HUMAN]	58.8989	2.48	1	2	93.29	2.75	2	2	62.18	2.48	1	1					82.7324	6.96143	0
Q5D862	Filaggrin-2 OS=Homo sapiens GN=FLG2 PE=1 SV=1 - [FILA2_HUMAN]	70.96	0.5	1	1	63.2891	1.46	2	4	62.33	0.5	1	1					247.928	8.30908	0
A0JLT2	Mediator of RNA polymerase II transcription subunit 19 OS=Homo sapiens GN=MED19 PE=1 SV=2 - [MED19_HUMAN]					43.0202	20.08	2	3	95.185	10.25	1	2					26.2565	9.81787	0
Q86YZ3	Hornerin OS=Homo sapiens GN=HRNR PE=1 SV=2 - [HORN_HUMAN]					130.755	2.53	2	4	24.1	0.84	1	1					282.228	10.0376	0
O43175	D-3-phosphoglycerate dehydrogenase OS=Homo sapiens GN=PHGDH PE=1 SV=4 - [SERA_HUMAN]					62.4478	4.32	2	2									56.6144	6.7124	0
Q9Y3Z3	Deoxynucleoside triphosphate triphosphohydrolase SAMHD1 OS=Homo sapiens GN=SAMHD1 PE=1 SV=2 - [SAMH1_HUMAN]					62.0731	3.99	2	2									72.1548	7.13721	0
P68036	Ubiquitin-conjugating enzyme E2 L3 OS=Homo sapiens GN=UBE2L3 PE=1 SV=1 - [UB2L3_HUMAN]					62.4765	20.13	2	3									17.8502	8.51416	0
