## Supplemental table 2 for "The ubiquitin-dependent ATPase p97 removes cytotoxic trapped PARP1 from chromatin"

### Sheet: Information
Accession
Description
Score_PARP1-/-_MMS
Coverage_PARP1-/-_MMS
Peptides_PARP1-/-_MMS
PSM_PARP1-/-_MMS
Score_PARP1-del.p119K120S-eGFP_MMS
Coverage_PARP1-del.p119K120S-eGFP_MMS
Peptides_PARP1-del.p119K120S-eGFP_MMS
PSM_PARP1-del.p119K120S-eGFP_MMS
Score_PARP1-/-_MMS+Talazoparib
Coverage_PARP1-/-_MMS+Talazoparib
Peptides_PARP1-/-_MMS+Talazoparib
PSM_PARP1-/-_MMS+Talazoparib
Score_PARP1-del.p119K120S-eGFP_MMS+Talazoparib
Coverage_PARP1-del.p119K120S-eGFP_MMS+Talazoparib
Peptides_PARP1-del.p119K120S-eGFP_MMS+Talazoparib
PSM_PARP1-del.p119K120S-eGFP_MMS+Talazoparib
MW [kDa]
PSM RATIO =	PSM_PARP1-del.p119K120S-eGFP_MMS+Talazoparib / PSM_PARP1-del.p119K120S-eGFP_MMS

### Sheet: Data
	Description	Score DK07_1	Coverage DK07_1	# Peptides DK07_1	# PSM DK07_1	Score DK07_3	Coverage DK07_3	# Peptides DK07_3	# PSM DK07_3	Score DK07_4	Coverage DK07_4	# Peptides DK07_4	# PSM DK07_4	Score DK07_6	Coverage DK07_6	# Peptides DK07_6	# PSM DK07_6	MW [kDa]	calc. pI	WT ratio
Accession	Description	Score_PARP1-/-_MMS	Coverage_PARP1-/-_MMS	Peptides_PARP1-/-_MMS	PSM_PARP1-/-_MMS	Score_PARP1-del.p119K120S-eGFP_MMS	Coverage_PARP1-del.p119K120S-eGFP_MMS	Peptides_PARP1-del.p119K120S-eGFP_MMS	PSM_PARP1-del.p119K120S-eGFP_MMS	Score_PARP1-/-_MMS+Talazoparib	Coverage_PARP1-/-_MMS+Talazoparib	Peptides_PARP1-/-_MMS+Talazoparib	PSM_PARP1-/-_MMS+Talazoparib	Score_PARP1-del.p119K120S-eGFP_MMS+Talazoparib	Coverage_PARP1-del.p119K120S-eGFP_MMS+Talazoparib	Peptides_PARP1-del.p119K120S-eGFP_MMS+Talazoparib	PSM_PARP1-del.p119K120S-eGFP_MMS+Talazoparib	MW [kDa]	calc. pI	PSM RATIO
P09874	Poly [ADP-ribose] polymerase 1 OS=Homo sapiens GN=PARP1 PE=1 SV=4 - [PARP1_HUMAN]					11167.2	62.72	70	587					14726	60.45	67	690	113.012	8.88037	1.17547
Q29RF7	Sister chromatid cohesion protein PDS5 homolog A OS=Homo sapiens GN=PDS5A PE=1 SV=1 - [PDS5A_HUMAN]					427.047	11.44	9	13					267.027	9.72	7	9	150.734	7.91357	0.692308
Q14683	Structural maintenance of chromosomes protein 1A OS=Homo sapiens GN=SMC1A PE=1 SV=2 - [SMC1A_HUMAN]	34.18	0.81	1	1	73.92	2.03	2	2	52.12	1.14	1	1	156.23	7.87	7	7	143.144	7.63525	3.5
Q14839	Chromodomain-helicase-DNA-binding protein 4 OS=Homo sapiens GN=CHD4 PE=1 SV=2 - [CHD4_HUMAN]	25.31	0.47	1	1	104.696	2.77	4	4	32.9	0.89	1	1	123.153	4.18	7	7	217.867	5.85889	1.75
Q92979	Ribosomal RNA small subunit methyltransferase NEP1 OS=Homo sapiens GN=EMG1 PE=1 SV=4 - [NEP1_HUMAN]					56.9491	8.61	2	2	49.44	4.1	1	1	78.982	21.31	4	5	26.7032	9.17334	2.5
Q9Y2L1	Exosome complex exonuclease RRP44 OS=Homo sapiens GN=DIS3 PE=1 SV=2 - [RRP44_HUMAN]					231.838	9.39	6	8					137.451	5.74	4	5	108.934	7.13721	0.625
Q9UK58	Cyclin-L1 OS=Homo sapiens GN=CCNL1 PE=1 SV=1 - [CCNL1_HUMAN]					136.132	6.65	2	2	153.774	6.65	2	3	69.4164	10.46	4	4	59.5972	10.6968	2
O94776	Metastasis-associated protein MTA2 OS=Homo sapiens GN=MTA2 PE=1 SV=1 - [MTA2_HUMAN]					28.52	3.44	2	2					45.81	5.99	4	4	74.9757	9.65674	2
P45973	Chromobox protein homolog 5 OS=Homo sapiens GN=CBX5 PE=1 SV=1 - [CBX5_HUMAN]					97.6591	10.47	2	2					97.4916	17.28	3	4	22.2111	5.85889	2
Q9HAV4	Exportin-5 OS=Homo sapiens GN=XPO5 PE=1 SV=1 - [XPO5_HUMAN]					50.03	3.16	3	3					67.9659	4.65	4	4	136.222	5.79541	1.33333
O00479	High mobility group nucleosome-binding domain-containing protein 4 OS=Homo sapiens GN=HMGN4 PE=1 SV=3 - [HMGN4_HUMAN]	49.11	14.44	1	1	131.018	33.33	2	3	101.142	33.33	2	2	147.63	35.56	3	4	9.53323	10.4771	1.33333
Q92922	SWI/SNF complex subunit SMARCC1 OS=Homo sapiens GN=SMARCC1 PE=1 SV=3 - [SMRC1_HUMAN]					110.478	5.25	3	3					70.9464	3.8	3	4	122.79	5.75732	1.33333
Q9UQE7	Structural maintenance of chromosomes protein 3 OS=Homo sapiens GN=SMC3 PE=1 SV=2 - [SMC3_HUMAN]					65.8633	3.2	4	4	40.95	0.99	1	1	71.1914	3.86	4	4	141.454	7.18115	1
P55060	Exportin-2 OS=Homo sapiens GN=CSE1L PE=1 SV=3 - [XPO2_HUMAN]					93.346	6.08	4	4	35.399	1.85	2	2	101.19	5.15	4	4	110.346	5.77002	1
P14923	Junction plakoglobin OS=Homo sapiens GN=JUP PE=1 SV=3 - [PLAK_HUMAN]					243.991	12.08	6	9	65.5307	4.7	2	3	42.4554	7.52	4	4	81.6927	6.13818	0.444444
Q9H307	Pinin OS=Homo sapiens GN=PNN PE=1 SV=4 - [PININ_HUMAN]	34.48	2.37	1	1				1					49.8489	6.83	3	3	81.565	7.13721	3
P55265	Double-stranded RNA-specific adenosine deaminase OS=Homo sapiens GN=ADAR PE=1 SV=4 - [DSRAD_HUMAN]	35.16	1.22	1	1				1	35.87	2.2	2	2	71.0446	3.26	3	3	135.981	8.646	3
Q6ZUT1	Uncharacterized protein NKAPD1 OS=Homo sapiens GN=NKAPD1 PE=1 SV=2 - [NKAP1_HUMAN]	42.7	3.77	1	1				1	68.4146	8.56	2	2	59.0616	10.96	3	3	34.0892	9.72998	3
Q99848	Probable rRNA-processing protein EBP2 OS=Homo sapiens GN=EBNA1BP2 PE=1 SV=2 - [EBP2_HUMAN]								1					62.7128	8.5	3	3	34.8304	10.0962	3
P30085	UMP-CMP kinase OS=Homo sapiens GN=CMPK1 PE=1 SV=3 - [KCY_HUMAN]								1					51.48	19.9	3	3	22.2083	5.56689	3
Q96ME7	Zinc finger protein 512 OS=Homo sapiens GN=ZNF512 PE=1 SV=2 - [ZN512_HUMAN]								1					117.273	6.35	3	3	64.6411	9.75928	3
Q13618	Cullin-3 OS=Homo sapiens GN=CUL3 PE=1 SV=2 - [CUL3_HUMAN]								1					54.02	6.12	3	3	88.8735	8.48486	3
Q14019	Coactosin-like protein OS=Homo sapiens GN=COTL1 PE=1 SV=3 - [COTL1_HUMAN]								1					24.84	15.49	3	3	15.935	5.66846	3
Q9Y3E1	Hepatoma-derived growth factor-related protein 3 OS=Homo sapiens GN=HDGFL3 PE=1 SV=1 - [HDGR3_HUMAN]	38.45	3.94	1	1				1					66.9577	16.75	3	3	22.606	7.98682	3
Q08J23	tRNA (cytosine(34)-C(5))-methyltransferase OS=Homo sapiens GN=NSUN2 PE=1 SV=2 - [NSUN2_HUMAN]					48.902	3.39	2	2					49.5968	6.91	3	3	86.4158	6.771	1.5
Q92541	RNA polymerase-associated protein RTF1 homolog OS=Homo sapiens GN=RTF1 PE=1 SV=4 - [RTF1_HUMAN]					44.38	3.38	2	2					104.6	5.35	3	3	80.2646	8.14795	1.5
Q6DKJ4	Nucleoredoxin OS=Homo sapiens GN=NXN PE=1 SV=2 - [NXN_HUMAN]	25.02	2.53	1	1	70.1848	8.05	2	2	23.31	2.53	1	1	48.2978	7.59	2	3	48.3616	4.97021	1.5
P47914	60S ribosomal protein L29 OS=Homo sapiens GN=RPL29 PE=1 SV=2 - [RL29_HUMAN]	66.13	9.43	1	1	48.1267	14.47	2	2	45.1071	14.47	2	2	70.45	14.47	2	3	17.7411	11.6636	1.5
P46087	Probable 28S rRNA (cytosine(4447)-C(5))-methyltransferase OS=Homo sapiens GN=NOP2 PE=1 SV=2 - [NOP2_HUMAN]					58.4798	3.82	3	3	35.82	1.72	1	1	86.1448	5.3	3	3	89.2471	9.23193	1
Q93009	Ubiquitin carboxyl-terminal hydrolase 7 OS=Homo sapiens GN=USP7 PE=1 SV=2 - [UBP7_HUMAN]	38.75	1.09	1	1	30.44	5.72	3	3					33.2384	3.09	3	3	128.22	5.5542	1
P49915	GMP synthase [glutamine-hydrolyzing] OS=Homo sapiens GN=GMPS PE=1 SV=1 - [GUAA_HUMAN]	55.59	3.61	1	2	51.46	5.48	3	3	22.17	1.59	1	1	69.6933	5.92	3	3	76.667	6.87354	1
Q96PZ0	Pseudouridylate synthase 7 homolog OS=Homo sapiens GN=PUS7 PE=1 SV=2 - [PUS7_HUMAN]					39.56	7.87	3	3					28.77	6.35	2	3	74.9882	6.3667	1
Q9Y230	RuvB-like 2 OS=Homo sapiens GN=RUVBL2 PE=1 SV=3 - [RUVB2_HUMAN]					108.233	10.37	4	4	93.59	2.81	1	1	88.2001	9.72	3	3	51.1246	5.64307	0.75
P45974	Ubiquitin carboxyl-terminal hydrolase 5 OS=Homo sapiens GN=USP5 PE=1 SV=2 - [UBP5_HUMAN]	42.3	1.17	1	1	116.502	8.51	4	4					32.47	6.41	3	3	95.7253	5.03369	0.75
P83916	Chromobox protein homolog 1 OS=Homo sapiens GN=CBX1 PE=1 SV=1 - [CBX1_HUMAN]	58.98	5.95	1	1	44.8771	17.3	2	4					49.12	14.59	2	3	21.4046	4.93213	0.75
Q15393	Splicing factor 3B subunit 3 OS=Homo sapiens GN=SF3B3 PE=1 SV=4 - [SF3B3_HUMAN]	28.7	0.99	1	1	108.542	5.42	5	5	20.77	1.4	1	1	63.342	3.7	3	3	135.492	5.26221	0.6
P62857	40S ribosomal protein S28 OS=Homo sapiens GN=RPS28 PE=1 SV=1 - [RS28_HUMAN]	44.52	17.39	1	1				1	80.1907	30.43	2	2	75.83	30.43	2	2	7.8362	10.6968	2
Q5BKY9	Protein FAM133B OS=Homo sapiens GN=FAM133B PE=1 SV=1 - [F133B_HUMAN]	52.83	4.45	1	1				1	62.9925	7.69	2	2	46.8355	7.69	2	2	28.3679	10.0229	2
P62942	Peptidyl-prolyl cis-trans isomerase FKBP1A OS=Homo sapiens GN=FKBP1A PE=1 SV=2 - [FKB1A_HUMAN]								1	52.88	12.04	1	1	96.43	25	2	2	11.9431	8.1626	2
Q96CT7	Coiled-coil domain-containing protein 124 OS=Homo sapiens GN=CCDC124 PE=1 SV=1 - [CC124_HUMAN]	73.81	4.48	1	1				1	51.75	4.48	1	1	67.8058	10.31	2	2	25.8196	9.53955	2
P24666	Low molecular weight phosphotyrosine protein phosphatase OS=Homo sapiens GN=ACP1 PE=1 SV=3 - [PPAC_HUMAN]	63.94	11.39	1	1				1	76.21	11.39	1	1	81.2884	18.35	2	2	18.0308	6.7417	2
C9JAW5	Uncharacterized protein OS=Homo sapiens PE=4 SV=1 - [C9JAW5_HUMAN]	59.13	26.51	1	1				1	31.04	26.51	1	1	89.6551	48.19	2	2	8.8076	9.70068	2
P28482	Mitogen-activated protein kinase 1 OS=Homo sapiens GN=MAPK1 PE=1 SV=3 - [MK01_HUMAN]								1	41.07	3.89	1	1	31.96	6.39	2	2	41.3632	6.97607	2
P30086	Phosphatidylethanolamine-binding protein 1 OS=Homo sapiens GN=PEBP1 PE=1 SV=3 - [PEBP1_HUMAN]								1	23.23	4.28	1	1	26.0284	14.97	2	2	21.0437	7.53271	2
P49916	DNA ligase 3 OS=Homo sapiens GN=LIG3 PE=1 SV=2 - [DNLI3_HUMAN]								1					44.56	2.08	2	2	112.835	9.01221	2
P42285	Superkiller viralicidic activity 2-like 2 OS=Homo sapiens GN=SKIV2L2 PE=1 SV=3 - [SK2L2_HUMAN]								1					45.1785	1.63	2	2	117.729	6.52197	2
Q99623	Prohibitin-2 OS=Homo sapiens GN=PHB2 PE=1 SV=2 - [PHB2_HUMAN]								1					60.61	6.35	2	2	33.2759	9.83252	2
Q9Y266	Nuclear migration protein nudC OS=Homo sapiens GN=NUDC PE=1 SV=1 - [NUDC_HUMAN]								1					52.6006	6.04	2	2	38.2191	5.37646	2
Q9H9Z2	Protein lin-28 homolog A OS=Homo sapiens GN=LIN28A PE=1 SV=1 - [LN28A_HUMAN]								1					53.62	15.31	2	2	22.7281	8.07471	2
Q8WXI9	Transcriptional repressor p66-beta OS=Homo sapiens GN=GATAD2B PE=1 SV=1 - [P66B_HUMAN]								1					58.44	4.55	2	2	65.22	9.70068	2
Q13098	COP9 signalosome complex subunit 1 OS=Homo sapiens GN=GPS1 PE=1 SV=4 - [CSN1_HUMAN]	29.8	2.24	1	1				1					54.36	4.28	2	2	55.5012	6.7417	2
P49411	Elongation factor Tu, mitochondrial OS=Homo sapiens GN=TUFM PE=1 SV=2 - [EFTU_HUMAN]								1					64.0834	6.64	2	2	49.5102	7.60596	2
O00231	26S proteasome non-ATPase regulatory subunit 11 OS=Homo sapiens GN=PSMD11 PE=1 SV=3 - [PSD11_HUMAN]								1					27.34	5.92	2	2	47.434	6.48096	2
A3KN83	Protein strawberry notch homolog 1 OS=Homo sapiens GN=SBNO1 PE=1 SV=1 - [SBNO1_HUMAN]								1					95.65	1.94	2	2	154.216	7.88428	2
Q99575	Ribonucleases P/MRP protein subunit POP1 OS=Homo sapiens GN=POP1 PE=1 SV=2 - [POP1_HUMAN]								1					99.0128	2.34	2	2	114.636	9.21729	2
O14929	Histone acetyltransferase type B catalytic subunit OS=Homo sapiens GN=HAT1 PE=1 SV=1 - [HAT1_HUMAN]	72.28	3.1	1	1				1	85.6323	9.07	2	2	77.02	9.07	2	2	49.4808	5.69385	2
P63165	Small ubiquitin-related modifier 1 OS=Homo sapiens GN=SUMO1 PE=1 SV=1 - [SUMO1_HUMAN]	27.58	15.84	1	1	36.87	27.72	2	2	30.04	15.84	1	1	45.26	24.75	2	2	11.5497	5.51611	1
P62140	Serine/threonine-protein phosphatase PP1-beta catalytic subunit OS=Homo sapiens GN=PPP1CB PE=1 SV=3 - [PP1B_HUMAN]	37.8	5.2	1	1	69.57	8.26	2	2	55.22	5.2	1	1	40.3441	8.26	2	2	37.1626	6.18896	1
P35269	General transcription factor IIF subunit 1 OS=Homo sapiens GN=GTF2F1 PE=1 SV=2 - [T2FA_HUMAN]					48.99	6.38	2	2					71.54	6.38	2	2	58.2051	7.48877	1
P49585	Choline-phosphate cytidylyltransferase A OS=Homo sapiens GN=PCYT1A PE=1 SV=2 - [PCY1A_HUMAN]					48.06	7.9	2	2					66.1	7.9	2	2	41.7048	7.25439	1
P06703	Protein S100-A6 OS=Homo sapiens GN=S100A6 PE=1 SV=1 - [S10A6_HUMAN]					57.1985	16.67	2	2	47.35	8.89	1	1	54.1073	16.67	2	2	10.1733	5.47803	1
Q15637	Splicing factor 1 OS=Homo sapiens GN=SF1 PE=1 SV=4 - [SF01_HUMAN]	21.85	2.5	1	1	86.304	6.42	2	3	30.91	3.91	1	1	49.41	5.95	2	2	68.2859	8.98291	0.666667
O00193	Small acidic protein OS=Homo sapiens GN=SMAP PE=1 SV=1 - [SMAP_HUMAN]					188.293	21.31	2	3	101.13	8.74	1	1	174.239	21.31	2	2	20.3202	4.71631	0.666667
O43252	Bifunctional 3'-phosphoadenosine 5'-phosphosulfate synthase 1 OS=Homo sapiens GN=PAPSS1 PE=1 SV=2 - [PAPS1_HUMAN]					106.301	6.41	3	3	82.98	2.72	1	1	52.28	4.01	2	2	70.7876	6.85889	0.666667
P31689	DnaJ homolog subfamily A member 1 OS=Homo sapiens GN=DNAJA1 PE=1 SV=2 - [DNJA1_HUMAN]					106.621	14.86	3	4	50.94	3.27	1	1	22.25	12.34	2	2	44.8395	7.07861	0.5
Q8WWQ0	PH-interacting protein OS=Homo sapiens GN=PHIP PE=1 SV=2 - [PHIP_HUMAN]	39.51	0.99	1	1	66.04	2.69	3	4	44.19	0.99	1	1	52.6331	1.7	2	2	206.56	8.85107	0.5
Q8N163	Cell cycle and apoptosis regulator protein 2 OS=Homo sapiens GN=CCAR2 PE=1 SV=2 - [CCAR2_HUMAN]					75.4567	4.77	4	4					59.0273	3.36	2	2	102.838	5.22412	0.5
Q8N1N4	Keratin, type II cytoskeletal 78 OS=Homo sapiens GN=KRT78 PE=1 SV=2 - [K2C78_HUMAN]					26.85	3.85	2	2									56.8305	6.02393	0
P62877	E3 ubiquitin-protein ligase RBX1 OS=Homo sapiens GN=RBX1 PE=1 SV=1 - [RBX1_HUMAN]					105.432	17.59	2	2	98.88	17.59	1	1					12.2657	6.96143	0
Q9BXP5	Serrate RNA effector molecule homolog OS=Homo sapiens GN=SRRT PE=1 SV=1 - [SRRT_HUMAN]	40.87	1.48	1	1	42.38	3.2	2	2	37.33	1.48	1	1					100.604	5.96045	0
Q04323	UBX domain-containing protein 1 OS=Homo sapiens GN=UBXN1 PE=1 SV=2 - [UBXN1_HUMAN]					77.74	9.43	2	2	36.07	4.04	1	1					33.3049	5.24951	0
P51608	Methyl-CpG-binding protein 2 OS=Homo sapiens GN=MECP2 PE=1 SV=1 - [MECP2_HUMAN]					52.08	6.58	2	2	39.95	2.88	1	1					52.4087	9.94971	0
O76094	Signal recognition particle subunit SRP72 OS=Homo sapiens GN=SRP72 PE=1 SV=3 - [SRP72_HUMAN]					102.1	4.17	2	2	76.4	2.53	1	1					74.56	9.26123	0
O43396	Thioredoxin-like protein 1 OS=Homo sapiens GN=TXNL1 PE=1 SV=3 - [TXNL1_HUMAN]	57.01	5.19	1	1	75.14	12.8	2	2	60.84	5.19	1	1					32.2307	4.95752	0
Q9BRJ6	Uncharacterized protein C7orf50 OS=Homo sapiens GN=C7orf50 PE=1 SV=1 - [CG050_HUMAN]	59.9	7.22	1	1	50.44	18.56	2	2	34.72	7.22	1	1					22.0698	9.64209	0
P58546	Myotrophin OS=Homo sapiens GN=MTPN PE=1 SV=2 - [MTPN_HUMAN]					70.59	25.42	2	2	69.1313	14.41	1	2					12.8866	5.51611	0
Q13363	C-terminal-binding protein 1 OS=Homo sapiens GN=CTBP1 PE=1 SV=2 - [CTBP1_HUMAN]					32.88	6.14	2	2	31.24	1.82	1	1					47.5055	6.771	0
P50454	Serpin H1 OS=Homo sapiens GN=SERPINH1 PE=1 SV=2 - [SERPH_HUMAN]	76.98	3.59	1	1	106.307	9.81	2	2	45.18	3.59	1	1					46.4112	8.68994	0
	>sp|FABPH_HUMAN|	34.66	6.82	1	1	37.82	13.64	2	2	33.2	6.82	1	1					14.7177	6.80029	0
Q9H0S4	Probable ATP-dependent RNA helicase DDX47 OS=Homo sapiens GN=DDX47 PE=1 SV=1 - [DDX47_HUMAN]					50.1765	5.05	2	2	28	2.64	1	1					50.6147	9.1001	0
Q9UFC0	Leucine-rich repeat and WD repeat-containing protein 1 OS=Homo sapiens GN=LRWD1 PE=1 SV=2 - [LRWD1_HUMAN]					42.4574	3.4	2	2	47.81	2.16	1	1					70.8162	7.21045	0
Q9UJA5	tRNA (adenine(58)-N(1))-methyltransferase non-catalytic subunit TRM6 OS=Homo sapiens GN=TRMT6 PE=1 SV=1 - [TRM6_HUMAN]					68.6912	8.25	2	2									55.7643	7.54736	0
O15260	Surfeit locus protein 4 OS=Homo sapiens GN=SURF4 PE=1 SV=3 - [SURF4_HUMAN]					100.442	12.64	2	2									30.3738	7.78174	0
P52294	Importin subunit alpha-5 OS=Homo sapiens GN=KPNA1 PE=1 SV=3 - [IMA5_HUMAN]					34.83	4.28	2	2									60.1836	5.0083	0
A0A0A6YYC7	HCG2042749, isoform CRA_d OS=Homo sapiens GN=ZFP91-CNTF PE=4 SV=1 - [A0A0A6YYC7_HUMAN]	40.62	2.27	1	1	59.9757	6.99	2	2									59.5339	8.19189	0
Q9NXH9	tRNA (guanine(26)-N(2))-dimethyltransferase OS=Homo sapiens GN=TRMT1 PE=1 SV=1 - [TRM1_HUMAN]	31.57	1.97	1	1	51.01	3.03	2	2									72.1884	7.63525	0
Q8WWM7	Ataxin-2-like protein OS=Homo sapiens GN=ATXN2L PE=1 SV=2 - [ATX2L_HUMAN]	21.18	0.84	1	1	35.25	1.67	2	2									113.304	8.5874	0
O95218	Zinc finger Ran-binding domain-containing protein 2 OS=Homo sapiens GN=ZRANB2 PE=1 SV=2 - [ZRAB2_HUMAN]	29.76	4.24	1	1	24.5703	5.76	2	2									37.382	10.0083	0
P30566	Adenylosuccinate lyase OS=Homo sapiens GN=ADSL PE=1 SV=2 - [PUR8_HUMAN]	59.76	2.69	1	1	65.0765	7.23	2	2									54.854	7.10791	0
P18583	Protein SON OS=Homo sapiens GN=SON PE=1 SV=4 - [SON_HUMAN]	53.8	0.37	1	1	46.6795	1.28	2	2									263.664	5.64307	0
Q92598	Heat shock protein 105 kDa OS=Homo sapiens GN=HSPH1 PE=1 SV=1 - [HS105_HUMAN]	39.32	1.17	1	1	34.31	3.73	2	2									96.8037	5.38916	0
O00139	Kinesin-like protein KIF2A OS=Homo sapiens GN=KIF2A PE=1 SV=3 - [KIF2A_HUMAN]	30.94	1.56	1	1	32.02	2.83	2	2									79.9046	6.68311	0
Q9Y277	Voltage-dependent anion-selective channel protein 3 OS=Homo sapiens GN=VDAC3 PE=1 SV=1 - [VDAC3_HUMAN]	46.91	3.53	1	1	29.19	10.95	2	2									30.6393	8.66064	0
Q8N684	Cleavage and polyadenylation specificity factor subunit 7 OS=Homo sapiens GN=CPSF7 PE=1 SV=1 - [CPSF7_HUMAN]					83.53	8.07	2	2									52.0183	8.00146	0
P17706	Tyrosine-protein phosphatase non-receptor type 2 OS=Homo sapiens GN=PTPN2 PE=1 SV=2 - [PTN2_HUMAN]					76.59	6.02	2	2									48.4424	8.29443	0
Q96PK6	RNA-binding protein 14 OS=Homo sapiens GN=RBM14 PE=1 SV=2 - [RBM14_HUMAN]					68.38	4.04	2	2									69.4489	9.67139	0
O95373	Importin-7 OS=Homo sapiens GN=IPO7 PE=1 SV=1 - [IPO7_HUMAN]					67.03	2.31	2	2									119.44	4.81787	0
O75717	WD repeat and HMG-box DNA-binding protein 1 OS=Homo sapiens GN=WDHD1 PE=1 SV=1 - [WDHD1_HUMAN]					64.9462	1.95	2	2									125.888	5.61768	0
Q9NRL2	Bromodomain adjacent to zinc finger domain protein 1A OS=Homo sapiens GN=BAZ1A PE=1 SV=2 - [BAZ1A_HUMAN]					57.46	2.51	2	2									178.592	6.59521	0
Q9H0A0	RNA cytidine acetyltransferase OS=Homo sapiens GN=NAT10 PE=1 SV=2 - [NAT10_HUMAN]					52.0932	3.02	2	2									115.657	8.26514	0
P60468	Protein transport protein Sec61 subunit beta OS=Homo sapiens GN=SEC61B PE=1 SV=2 - [SC61B_HUMAN]					50.98	26.04	2	2									9.9681	11.561	0
Q96P16	Regulation of nuclear pre-mRNA domain-containing protein 1A OS=Homo sapiens GN=RPRD1A PE=1 SV=1 - [RPR1A_HUMAN]					48.73	9.29	2	2									35.6976	7.54736	0
Q13616	Cullin-1 OS=Homo sapiens GN=CUL1 PE=1 SV=2 - [CUL1_HUMAN]					47.4	2.32	2	2									89.622	8.00146	0
P58107	Epiplakin OS=Homo sapiens GN=EPPK1 PE=1 SV=2 - [EPIPL_HUMAN]					45.843	2.34	2	2									555.279	5.60498	0
	>sp|GFP_AEQVI|					42.9688	14.29	2	2									26.8694	6.06201	0
P13984	General transcription factor IIF subunit 2 OS=Homo sapiens GN=GTF2F2 PE=1 SV=2 - [T2FB_HUMAN]					40.4655	7.63	2	2									28.3628	9.23193	0
Q15370	Elongin-B OS=Homo sapiens GN=ELOB PE=1 SV=1 - [ELOB_HUMAN]					39.95	13.56	2	2									13.1246	4.88135	0
O14974	Protein phosphatase 1 regulatory subunit 12A OS=Homo sapiens GN=PPP1R12A PE=1 SV=1 - [MYPT1_HUMAN]					38.9485	3.2	2	2									115.211	5.40186	0
P00352	Retinal dehydrogenase 1 OS=Homo sapiens GN=ALDH1A1 PE=1 SV=2 - [AL1A1_HUMAN]					38.18	5.79	2	2									54.827	6.72705	0
P13797	Plastin-3 OS=Homo sapiens GN=PLS3 PE=1 SV=4 - [PLST_HUMAN]					34.9282	4.6	2	2									70.7662	5.60498	0
P40763	Signal transducer and activator of transcription 3 OS=Homo sapiens GN=STAT3 PE=1 SV=2 - [STAT3_HUMAN]					34.17	4.94	2	2									88.0114	6.30322	0
P24844	Myosin regulatory light polypeptide 9 OS=Homo sapiens GN=MYL9 PE=1 SV=4 - [MYL9_HUMAN]					33.85	11.63	2	2									19.8144	4.91943	0
P15121	Aldose reductase OS=Homo sapiens GN=AKR1B1 PE=1 SV=3 - [ALDR_HUMAN]					32.16	5.7	2	2									35.8305	6.97607	0
Q6P1J9	Parafibromin OS=Homo sapiens GN=CDC73 PE=1 SV=1 - [CDC73_HUMAN]					30.389	5.27	2	2									60.5391	9.61279	0
Q15149	Plectin OS=Homo sapiens GN=PLEC PE=1 SV=3 - [PLEC_HUMAN]					27.38	0.9	2	2									531.466	5.96045	0
Q9NRZ9	Lymphoid-specific helicase OS=Homo sapiens GN=HELLS PE=1 SV=1 - [HELLS_HUMAN]	50.16	1.19	1	1	58.4	2.86	2	2	37.41	1.31	1	1					97.0122	7.92822	0
P05388	60S acidic ribosomal protein P0 OS=Homo sapiens GN=RPLP0 PE=1 SV=1 - [RLA0_HUMAN]	40.03	9.78	1	1	64.3198	12.93	2	2	37.15	12.93	2	2					34.2518	5.97314	0
Q9Y5S9	RNA-binding protein 8A OS=Homo sapiens GN=RBM8A PE=1 SV=1 - [RBM8A_HUMAN]	53.4	10.92	1	1	116.696	25.86	2	2	48.35	14.94	1	1					19.8767	5.71924	0
P35249	Replication factor C subunit 4 OS=Homo sapiens GN=RFC4 PE=1 SV=2 - [RFC4_HUMAN]					43.3258	10.74	3	3	47.93	2.75	1	1					39.6569	8.01611	0
P61619	Protein transport protein Sec61 subunit alpha isoform 1 OS=Homo sapiens GN=SEC61A1 PE=1 SV=2 - [S61A1_HUMAN]	26.08	2.31	1	1	75.0924	6.72	3	3	41.67	2.31	1	1					52.2305	8.06006	0
Q9Y265	RuvB-like 1 OS=Homo sapiens GN=RUVBL1 PE=1 SV=1 - [RUVB1_HUMAN]	27.03	2.63	1	1	47.57	7.24	3	3									50.1963	6.41748	0
O43242	26S proteasome non-ATPase regulatory subunit 3 OS=Homo sapiens GN=PSMD3 PE=1 SV=2 - [PSMD3_HUMAN]					58.5559	8.05	3	3									60.9395	8.44092	0
Q9UBB4	Ataxin-10 OS=Homo sapiens GN=ATXN10 PE=1 SV=1 - [ATX10_HUMAN]					21.25	8.42	3	3									53.4548	5.24951	0
Q16543	Hsp90 co-chaperone Cdc37 OS=Homo sapiens GN=CDC37 PE=1 SV=1 - [CDC37_HUMAN]					72.1604	12.43	3	3									44.44	5.24951	0
Q6P2Q9	Pre-mRNA-processing-splicing factor 8 OS=Homo sapiens GN=PRPF8 PE=1 SV=2 - [PRP8_HUMAN]					40.6367	1.76	3	3									273.427	8.83643	0
Q9BTE7	DCN1-like protein 5 OS=Homo sapiens GN=DCUN1D5 PE=1 SV=1 - [DCNL5_HUMAN]					39.81	15.61	2	3	53.7396	15.61	2	2					27.4906	5.57959	0
P50914	60S ribosomal protein L14 OS=Homo sapiens GN=RPL14 PE=1 SV=4 - [RL14_HUMAN]	88.5418	5.58	1	2	132.862	9.3	2	3	115.692	5.58	1	3					23.417	10.9312	0
Q15020	Squamous cell carcinoma antigen recognized by T-cells 3 OS=Homo sapiens GN=SART3 PE=1 SV=1 - [SART3_HUMAN]	53.2898	3.32	1	2	77.717	4.05	2	3	51.9715	3.32	1	2					109.865	5.56689	0
O00410	Importin-5 OS=Homo sapiens GN=IPO5 PE=1 SV=4 - [IPO5_HUMAN]					180.514	2.37	2	3									123.55	4.94482	0
O14980	Exportin-1 OS=Homo sapiens GN=XPO1 PE=1 SV=1 - [XPO1_HUMAN]					37.7	4.01	2	3									123.306	6.06201	0
Q14980	Nuclear mitotic apparatus protein 1 OS=Homo sapiens GN=NUMA1 PE=1 SV=2 - [NUMA1_HUMAN]	31.5	0.76	1	1	41.1886	1.04	2	3									238.115	5.78271	0
P46779	60S ribosomal protein L28 OS=Homo sapiens GN=RPL28 PE=1 SV=3 - [RL28_HUMAN]	46.59	7.3	1	1	58.63	16.79	3	4									15.7377	12.0151	0
P31431	Syndecan-4 OS=Homo sapiens GN=SDC4 PE=1 SV=2 - [SDC4_HUMAN]					76.8067	21.21	3	4									21.628	4.50049	0
P62829	60S ribosomal protein L23 OS=Homo sapiens GN=RPL23 PE=1 SV=1 - [RL23_HUMAN]	29.83	5.71	1	1	55.406	18.57	2	4	37.4661	5.71	1	2					14.8561	10.5063	0
Q05682	Caldesmon OS=Homo sapiens GN=CALD1 PE=1 SV=3 - [CALD1_HUMAN]	55.32	2.65	1	1	89.8099	7.19	5	5									93.1754	5.65576	0
Q86XP3	ATP-dependent RNA helicase DDX42 OS=Homo sapiens GN=DDX42 PE=1 SV=1 - [DDX42_HUMAN]					74.3067	5.86	5	5									102.912	7.02002	0
P06400	Retinoblastoma-associated protein OS=Homo sapiens GN=RB1 PE=1 SV=2 - [RB_HUMAN]	35.36	1.51	1	1	45.6232	6.36	5	5									106.092	7.94287	0
Q7L2H7	Eukaryotic translation initiation factor 3 subunit M OS=Homo sapiens GN=EIF3M PE=1 SV=1 - [EIF3M_HUMAN]	26.28	4.81	1	1	103.071	12.03	2	5									42.4758	5.63037	0
Q9P2E9	Ribosome-binding protein 1 OS=Homo sapiens GN=RRBP1 PE=1 SV=4 - [RRBP1_HUMAN]	30.79	2.06	1	3	184.695	5.25	4	6									152.381	8.60205	0
P55072	Transitional endoplasmic reticulum ATPase OS=Homo sapiens GN=VCP PE=1 SV=4 - [TERA_HUMAN]					116.501	7.07	4	7	60.7325	2.23	2	2					89.2657	5.26221	0
P49368	T-complex protein 1 subunit gamma OS=Homo sapiens GN=CCT3 PE=1 SV=4 - [TCPG_HUMAN]					125.521	15.96	6	8									60.4953	6.49365	0
Q9Y490	Talin-1 OS=Homo sapiens GN=TLN1 PE=1 SV=3 - [TLN1_HUMAN]					146.258	5.51	8	10									269.599	6.07471	0
Q6KB66	Keratin, type II cytoskeletal 80 OS=Homo sapiens GN=KRT80 PE=1 SV=2 - [K2C80_HUMAN]	133.74	2.43	1	4	967.707	5.31	3	31	291.925	2.43	1	11					50.4938	5.66846	0
